# Preprints in motion: tracking changes between preprint posting and journal publication during a pandemic

**DOI:** 10.1101/2021.02.20.432090

**Authors:** Liam Brierley, Federico Nanni, Jessica K Polka, Gautam Dey, Máté Pálfy, Nicholas Fraser, Jonathon Alexis Coates

## Abstract

Amidst the COVID-19 pandemic, preprints in the biomedical sciences are being posted and accessed at unprecedented rates, drawing widespread attention from the general public, press and policymakers for the first time. This phenomenon has sharpened longstanding questions about the reliability of information shared prior to journal peer review. Does the information shared in preprints typically withstand the scrutiny of peer review, or are conclusions likely to change in the version of record? We assessed preprints from bioRxiv and medRxiv that had been posted and subsequently published in a journal through 30^th^ April 2020, representing the initial phase of the pandemic response. We utilised a combination of automatic and manual annotations to quantify how an article changed between the preprinted and published version. We found that the total number of figure panels and tables changed little between preprint and published articles. Moreover, the conclusions of 7.2% of non-COVID-19-related and 17.2% of COVID-19-related abstracts undergo a discrete change by the time of publication, but the majority of these changes do not qualitatively change the conclusions of the paper.
