## Supplemental Table 1. Journals publishing preprints for "Preprints in motion: tracking changes between preprint posting and journal publication during a pandemic"

### Sheet: Combined data
published_journal	covid_preprint	score_new	n
3 Biotech	non-COVID article	Strengthening/softening, minor	1
ACS Applied Bio Materials	non-COVID article	Strengthening/softening, minor	1
Acta Biomaterialia	non-COVID article	No Change	1
Acta Neuropathologica Communications	non-COVID article	Strengthening/softening, minor	1
Acta Pharmaceutica Sinica B	COVID article	Strengthening/softening, minor	1
American Heart Journal	non-COVID article	Strengthening/softening, minor	1
American Journal of Clinical Pathology	COVID article	Strengthening/softening, minor	1
Annals of the Rheumatic Diseases	COVID article	Strengthening/softening, minor	1
Antimicrobial Agents and Chemotherapy	COVID article	Strengthening/softening, minor	2
Archives of Iranian Medicine	COVID article	Strengthening/softening, minor	1
Archives of Public Health	non-COVID article	Strengthening/softening, minor	1
Biochemical and Biophysical Research Communications	COVID article	Major conclusion change	1
Biochemistry	non-COVID article	No Change	1
Biogerontology	non-COVID article	No Change	1
Bioinformatics	COVID article	Major conclusion change	1
Bioinformatics	non-COVID article	Strengthening/softening, minor	1
Blood	non-COVID article	Major conclusion change	1
BMC Endocrine Disorders	non-COVID article	Strengthening/softening, minor	1
BMC Genomics	non-COVID article	Strengthening/softening, minor	1
BMC Pediatrics	non-COVID article	Strengthening/softening, minor	1
BMJ	COVID article	Strengthening/softening, minor	1
BMJ Open	non-COVID article	No Change	1
Brain	non-COVID article	Major conclusion change	1
Brain, Behavior, and Immunity	COVID article	Major conclusion change	1
Cancers	non-COVID article	Strengthening/softening, minor	1
Cell	COVID article	Strengthening/softening, minor	1
Cell	non-COVID article	No Change	1
Cell Reports	non-COVID article	No Change	2
Cell Research	COVID article	Strengthening/softening, minor	1
Clinical Chemistry and Laboratory Medicine (CCLM)	COVID article	Strengthening/softening, minor	1
Clinical Epigenetics	non-COVID article	Strengthening/softening, minor	1
Clinical Gastroenterology and Hepatology	COVID article	Strengthening/softening, minor	1
Clinical Immunology	COVID article	No Change	1
Clinical Infectious Diseases	COVID article	No Change	2
Clinical Infectious Diseases	COVID article	Major conclusion change	1
Clinical Pharmacokinetics	non-COVID article	Strengthening/softening, minor	1
ClinicoEconomics and Outcomes Research	non-COVID article	No Change	1
Developmental Biology	non-COVID article	Strengthening/softening, minor	1
Diversity and Distributions	non-COVID article	No Change	1
EBioMedicine	COVID article	Strengthening/softening, minor	1
EClinicalMedicine	COVID article	Strengthening/softening, minor	1
eLife	non-COVID article	No Change	1
Emerging Infectious Diseases	COVID article	No Change	1
Emerging Infectious Diseases	COVID article	Strengthening/softening, minor	1
Emerging Microbes & Infections	COVID article	Strengthening/softening, minor	1
Epidemics	non-COVID article	Strengthening/softening, minor	1
ESMO Open	non-COVID article	No Change	1
European Psychiatry	non-COVID article	No Change	1
European Psychiatry	non-COVID article	Strengthening/softening, minor	1
Eurosurveillance	COVID article	No Change	2
Eurosurveillance	COVID article	Strengthening/softening, minor	1
EvoDevo	non-COVID article	Major conclusion change	1
Evolutionary Applications	COVID article	Major conclusion change	1
Frontiers in Integrative Neuroscience	non-COVID article	No Change	1
Frontiers in Plant Science	non-COVID article	Strengthening/softening, minor	1
Genetics	non-COVID article	No Change	1
Genetics in Medicine	non-COVID article	No Change	2
Heart Rhythm	non-COVID article	Major conclusion change	1
IEEE Journal of Biomedical and Health Informatics	non-COVID article	No Change	1
Infection Prevention in Practice	COVID article	No Change	1
Infection, Genetics and Evolution	COVID article	Major conclusion change	1
Infectious Disease Modelling	COVID article	Strengthening/softening, minor	2
Infectious Disease Modelling	non-COVID article	Strengthening/softening, minor	1
Influenza and Other Respiratory Viruses	COVID article	Major conclusion change	1
International Journal for Parasitology	non-COVID article	Major conclusion change	1
International Journal of Antimicrobial Agents	COVID article	Strengthening/softening, minor	1
International Journal of Behavioral Nutrition and Physical Activity	non-COVID article	No Change	1
International Journal of Cancer	non-COVID article	Strengthening/softening, minor	1
International Journal of Environmental Research and Public Health	non-COVID article	Strengthening/softening, minor	1
International Journal of Infectious Diseases	COVID article	Strengthening/softening, minor	2
International Journal of Infectious Diseases	COVID article	Major conclusion change	1
JMIR Medical Informatics	non-COVID article	No Change	1
Journal of Allergy and Clinical Immunology	non-COVID article	Strengthening/softening, minor	1
Journal of Clinical and Translational Science	COVID article	No Change	1
Journal of Clinical Medicine	COVID article	No Change	1
Journal of Clinical Medicine	COVID article	Strengthening/softening, minor	4
Journal of Clinical Medicine	non-COVID article	Strengthening/softening, minor	1
Journal of Clinical Microbiology	COVID article	No Change	1
Journal of Clinical Pathology	non-COVID article	No Change	1
Journal of Infection	COVID article	Strengthening/softening, minor	2
Journal of Medical Internet Research	COVID article	No Change	1
Journal of Medical Internet Research	COVID article	Major conclusion change	1
Journal of Medical Internet Research	non-COVID article	No Change	1
Journal of Medical Virology	COVID article	Strengthening/softening, minor	3
Journal of Neurology	non-COVID article	Major conclusion change	1
Journal of Neurology, Neurosurgery & Psychiatry	non-COVID article	Strengthening/softening, minor	1
Journal of Psychopharmacology	non-COVID article	Strengthening/softening, minor	1
Journal of Public Health	non-COVID article	Major conclusion change	1
Journal of the Intensive Care Society	non-COVID article	No Change	1
Journal of The Royal Society Interface	non-COVID article	No Change	1
Journal of Virology	COVID article	Strengthening/softening, minor	1
Journal of Virology	non-COVID article	No Change	1
Mathematical Biosciences and Engineering	COVID article	Strengthening/softening, minor	2
Mathematical Modelling of Natural Phenomena	COVID article	Strengthening/softening, minor	1
mBio	non-COVID article	Strengthening/softening, minor	1
Metabolism	non-COVID article	Strengthening/softening, minor	1
Molecular & Cellular Proteomics	non-COVID article	Strengthening/softening, minor	1
Molecular Autism	non-COVID article	Strengthening/softening, minor	1
Molecular Biology of the Cell	non-COVID article	No Change	1
Molecular Biology Reports	non-COVID article	No Change	1
mSphere	non-COVID article	Strengthening/softening, minor	1
Multiple Sclerosis Journal	non-COVID article	Strengthening/softening, minor	1
Nature	COVID article	Strengthening/softening, minor	3
Nature Communications	non-COVID article	No Change	1
Nature Communications	non-COVID article	Major conclusion change	1
Nature Machine Intelligence	non-COVID article	Strengthening/softening, minor	1
Nature Medicine	COVID article	Strengthening/softening, minor	1
Nature Microbiology	COVID article	Strengthening/softening, minor	1
Neurobiology of Aging	non-COVID article	No Change	1
Neurobiology of Aging	non-COVID article	Strengthening/softening, minor	1
NeuroImage: Clinical	non-COVID article	No Change	1
NeuroImage: Clinical	non-COVID article	Strengthening/softening, minor	1
Neurology	non-COVID article	Strengthening/softening, minor	1
Neurology - Neuroimmunology Neuroinflammation	non-COVID article	Strengthening/softening, minor	1
New England Journal of Medicine	COVID article	No Change	1
Nucleic Acids Research	non-COVID article	Strengthening/softening, minor	1
Open Forum Infectious Diseases	non-COVID article	Strengthening/softening, minor	1
Osong Public Health and Research Perspectives	COVID article	Strengthening/softening, minor	2
PLOS Neglected Tropical Diseases	non-COVID article	Strengthening/softening, minor	1
PLOS ONE	COVID article	Strengthening/softening, minor	2
PLOS ONE	COVID article	Major conclusion change	2
PLOS ONE	non-COVID article	No Change	3
PLOS ONE	non-COVID article	Strengthening/softening, minor	10
PLOS ONE	non-COVID article	Major conclusion change	1
Polar Biology	non-COVID article	No Change	1
Proceedings of the National Academy of Sciences	COVID article	No Change	1
Progress in Neuro-Psychopharmacology and Biological Psychiatry	non-COVID article	No Change	1
Protein Science	COVID article	Strengthening/softening, minor	1
Psychiatry Research	COVID article	No Change	2
Psychological Medicine	non-COVID article	No Change	1
Public Health	COVID article	Strengthening/softening, minor	1
QJM: An International Journal of Medicine	COVID article	No Change	1
Quantitative Biology	COVID article	Strengthening/softening, minor	1
Respiratory Research	COVID article	Strengthening/softening, minor	1
Science	COVID article	Strengthening/softening, minor	3
Science	COVID article	Major conclusion change	1
Science China Life Sciences	COVID article	Major conclusion change	1
Science of The Total Environment	COVID article	Strengthening/softening, minor	1
Supportive Care in Cancer	non-COVID article	No Change	1
Swiss Medical Weekly	COVID article	Strengthening/softening, minor	1
The American Journal of Emergency Medicine	COVID article	Major conclusion change	1
The British Journal of Psychiatry	non-COVID article	Strengthening/softening, minor	1
The EMBO Journal	non-COVID article	No Change	1
The Journal of Infectious Diseases	COVID article	No Change	1
The Journal of Molecular Diagnostics	COVID article	Major conclusion change	1
The Journal of Pathology: Clinical Research	non-COVID article	Major conclusion change	1
The Lancet Infectious Diseases	COVID article	Strengthening/softening, minor	1
Therapeutic Advances in Neurological Disorders	non-COVID article	Strengthening/softening, minor	1
Translational Psychiatry	non-COVID article	Strengthening/softening, minor	1
Vaccine	non-COVID article	No Change	1
Virus Evolution	COVID article	Strengthening/softening, minor	1
Viruses	COVID article	No Change	1
Viruses	COVID article	Strengthening/softening, minor	1

### Sheet: No changes
published_journal	covid_preprint	score_new	n
Acta Biomaterialia	non-COVID article	No Change	1
Biochemistry	non-COVID article	No Change	1
Biogerontology	non-COVID article	No Change	1
BMJ Open	non-COVID article	No Change	1
Cell	non-COVID article	No Change	1
Cell Reports	non-COVID article	No Change	2
Clinical Immunology	COVID article	No Change	1
Clinical Infectious Diseases	COVID article	No Change	2
ClinicoEconomics and Outcomes Research	non-COVID article	No Change	1
Diversity and Distributions	non-COVID article	No Change	1
eLife	non-COVID article	No Change	1
Emerging Infectious Diseases	COVID article	No Change	1
ESMO Open	non-COVID article	No Change	1
European Psychiatry	non-COVID article	No Change	1
Eurosurveillance	COVID article	No Change	2
Frontiers in Integrative Neuroscience	non-COVID article	No Change	1
Genetics	non-COVID article	No Change	1
Genetics in Medicine	non-COVID article	No Change	2
IEEE Journal of Biomedical and Health Informatics	non-COVID article	No Change	1
Infection Prevention in Practice	COVID article	No Change	1
International Journal of Behavioral Nutrition and Physical Activity	non-COVID article	No Change	1
JMIR Medical Informatics	non-COVID article	No Change	1
Journal of Clinical and Translational Science	COVID article	No Change	1
Journal of Clinical Medicine	COVID article	No Change	1
Journal of Clinical Microbiology	COVID article	No Change	1
Journal of Clinical Pathology	non-COVID article	No Change	1
Journal of Medical Internet Research	COVID article	No Change	1
Journal of Medical Internet Research	non-COVID article	No Change	1
Journal of the Intensive Care Society	non-COVID article	No Change	1
Journal of The Royal Society Interface	non-COVID article	No Change	1
Journal of Virology	non-COVID article	No Change	1
Molecular Biology of the Cell	non-COVID article	No Change	1
Molecular Biology Reports	non-COVID article	No Change	1
Nature Communications	non-COVID article	No Change	1
Neurobiology of Aging	non-COVID article	No Change	1
NeuroImage: Clinical	non-COVID article	No Change	1
New England Journal of Medicine	COVID article	No Change	1
PLOS ONE	non-COVID article	No Change	3
Polar Biology	non-COVID article	No Change	1
Proceedings of the National Academy of Sciences	COVID article	No Change	1
Progress in Neuro-Psychopharmacology and Biological Psychiatry	non-COVID article	No Change	1
Psychiatry Research	COVID article	No Change	2
Psychological Medicine	non-COVID article	No Change	1
QJM: An International Journal of Medicine	COVID article	No Change	1
Supportive Care in Cancer	non-COVID article	No Change	1
The EMBO Journal	non-COVID article	No Change	1
The Journal of Infectious Diseases	COVID article	No Change	1
Vaccine	non-COVID article	No Change	1
Viruses	COVID article	No Change	1

### Sheet: Minor changes
published_journal	covid_preprint	score_new	n
3 Biotech	non-COVID article	Strengthening/softening, minor	1
ACS Applied Bio Materials	non-COVID article	Strengthening/softening, minor	1
Acta Neuropathologica Communications	non-COVID article	Strengthening/softening, minor	1
Acta Pharmaceutica Sinica B	COVID article	Strengthening/softening, minor	1
American Heart Journal	non-COVID article	Strengthening/softening, minor	1
American Journal of Clinical Pathology	COVID article	Strengthening/softening, minor	1
Annals of the Rheumatic Diseases	COVID article	Strengthening/softening, minor	1
Antimicrobial Agents and Chemotherapy	COVID article	Strengthening/softening, minor	2
Archives of Iranian Medicine	COVID article	Strengthening/softening, minor	1
Archives of Public Health	non-COVID article	Strengthening/softening, minor	1
Bioinformatics	non-COVID article	Strengthening/softening, minor	1
BMC Endocrine Disorders	non-COVID article	Strengthening/softening, minor	1
BMC Genomics	non-COVID article	Strengthening/softening, minor	1
BMC Pediatrics	non-COVID article	Strengthening/softening, minor	1
BMJ	COVID article	Strengthening/softening, minor	1
Cancers	non-COVID article	Strengthening/softening, minor	1
Cell	COVID article	Strengthening/softening, minor	1
Cell Research	COVID article	Strengthening/softening, minor	1
Clinical Chemistry and Laboratory Medicine (CCLM)	COVID article	Strengthening/softening, minor	1
Clinical Epigenetics	non-COVID article	Strengthening/softening, minor	1
Clinical Gastroenterology and Hepatology	COVID article	Strengthening/softening, minor	1
Clinical Pharmacokinetics	non-COVID article	Strengthening/softening, minor	1
Developmental Biology	non-COVID article	Strengthening/softening, minor	1
EBioMedicine	COVID article	Strengthening/softening, minor	1
EClinicalMedicine	COVID article	Strengthening/softening, minor	1
Emerging Infectious Diseases	COVID article	Strengthening/softening, minor	1
Emerging Microbes & Infections	COVID article	Strengthening/softening, minor	1
Epidemics	non-COVID article	Strengthening/softening, minor	1
European Psychiatry	non-COVID article	Strengthening/softening, minor	1
Eurosurveillance	COVID article	Strengthening/softening, minor	1
Frontiers in Plant Science	non-COVID article	Strengthening/softening, minor	1
Infectious Disease Modelling	COVID article	Strengthening/softening, minor	2
Infectious Disease Modelling	non-COVID article	Strengthening/softening, minor	1
International Journal of Antimicrobial Agents	COVID article	Strengthening/softening, minor	1
International Journal of Cancer	non-COVID article	Strengthening/softening, minor	1
International Journal of Environmental Research and Public Health	non-COVID article	Strengthening/softening, minor	1
International Journal of Infectious Diseases	COVID article	Strengthening/softening, minor	2
Journal of Allergy and Clinical Immunology	non-COVID article	Strengthening/softening, minor	1
Journal of Clinical Medicine	COVID article	Strengthening/softening, minor	4
Journal of Clinical Medicine	non-COVID article	Strengthening/softening, minor	1
Journal of Infection	COVID article	Strengthening/softening, minor	2
Journal of Medical Virology	COVID article	Strengthening/softening, minor	3
Journal of Neurology, Neurosurgery & Psychiatry	non-COVID article	Strengthening/softening, minor	1
Journal of Psychopharmacology	non-COVID article	Strengthening/softening, minor	1
Journal of Virology	COVID article	Strengthening/softening, minor	1
Mathematical Biosciences and Engineering	COVID article	Strengthening/softening, minor	2
Mathematical Modelling of Natural Phenomena	COVID article	Strengthening/softening, minor	1
mBio	non-COVID article	Strengthening/softening, minor	1
Metabolism	non-COVID article	Strengthening/softening, minor	1
Molecular & Cellular Proteomics	non-COVID article	Strengthening/softening, minor	1
Molecular Autism	non-COVID article	Strengthening/softening, minor	1
mSphere	non-COVID article	Strengthening/softening, minor	1
Multiple Sclerosis Journal	non-COVID article	Strengthening/softening, minor	1
Nature	COVID article	Strengthening/softening, minor	3
Nature Machine Intelligence	non-COVID article	Strengthening/softening, minor	1
Nature Medicine	COVID article	Strengthening/softening, minor	1
Nature Microbiology	COVID article	Strengthening/softening, minor	1
Neurobiology of Aging	non-COVID article	Strengthening/softening, minor	1
NeuroImage: Clinical	non-COVID article	Strengthening/softening, minor	1
Neurology	non-COVID article	Strengthening/softening, minor	1
Neurology - Neuroimmunology Neuroinflammation	non-COVID article	Strengthening/softening, minor	1
Nucleic Acids Research	non-COVID article	Strengthening/softening, minor	1
Open Forum Infectious Diseases	non-COVID article	Strengthening/softening, minor	1
Osong Public Health and Research Perspectives	COVID article	Strengthening/softening, minor	2
PLOS Neglected Tropical Diseases	non-COVID article	Strengthening/softening, minor	1
PLOS ONE	COVID article	Strengthening/softening, minor	2
PLOS ONE	non-COVID article	Strengthening/softening, minor	10
Protein Science	COVID article	Strengthening/softening, minor	1
Public Health	COVID article	Strengthening/softening, minor	1
Quantitative Biology	COVID article	Strengthening/softening, minor	1
Respiratory Research	COVID article	Strengthening/softening, minor	1
Science	COVID article	Strengthening/softening, minor	3
Science of The Total Environment	COVID article	Strengthening/softening, minor	1
Swiss Medical Weekly	COVID article	Strengthening/softening, minor	1
The British Journal of Psychiatry	non-COVID article	Strengthening/softening, minor	1
The Lancet Infectious Diseases	COVID article	Strengthening/softening, minor	1
Therapeutic Advances in Neurological Disorders	non-COVID article	Strengthening/softening, minor	1
Translational Psychiatry	non-COVID article	Strengthening/softening, minor	1
Virus Evolution	COVID article	Strengthening/softening, minor	1
Viruses	COVID article	Strengthening/softening, minor	1

### Sheet: Major changes
published_journal	covid_preprint	score_new	n
Biochemical and Biophysical Research Communications	COVID article	Major conclusion change	1
Bioinformatics	COVID article	Major conclusion change	1
Blood	non-COVID article	Major conclusion change	1
Brain	non-COVID article	Major conclusion change	1
Brain, Behavior, and Immunity	COVID article	Major conclusion change	1
Clinical Infectious Diseases	COVID article	Major conclusion change	1
EvoDevo	non-COVID article	Major conclusion change	1
Evolutionary Applications	COVID article	Major conclusion change	1
Heart Rhythm	non-COVID article	Major conclusion change	1
Infection, Genetics and Evolution	COVID article	Major conclusion change	1
Influenza and Other Respiratory Viruses	COVID article	Major conclusion change	1
International Journal for Parasitology	non-COVID article	Major conclusion change	1
International Journal of Infectious Diseases	COVID article	Major conclusion change	1
Journal of Medical Internet Research	COVID article	Major conclusion change	1
Journal of Neurology	non-COVID article	Major conclusion change	1
Journal of Public Health	non-COVID article	Major conclusion change	1
Nature Communications	non-COVID article	Major conclusion change	1
PLOS ONE	COVID article	Major conclusion change	2
PLOS ONE	non-COVID article	Major conclusion change	1
Science	COVID article	Major conclusion change	1
Science China Life Sciences	COVID article	Major conclusion change	1
The American Journal of Emergency Medicine	COVID article	Major conclusion change	1
The Journal of Molecular Diagnostics	COVID article	Major conclusion change	1
The Journal of Pathology: Clinical Research	non-COVID article	Major conclusion change	1
